# Coupling CRISPR Scanning with Targeted Chromatin Accessibility Profiling using a Double-Stranded DNA Deaminase

**DOI:** 10.1101/2024.12.17.628791

**Authors:** Heejin Roh, Simon P. Shen, Yan Hu, Hui Si Kwok, Allison P. Siegenfeld, Ceejay Lee, Marc Anthony Zepeda, Chun-Jie Guo, Shelby A. Roseman, Vijay G. Sankaran, Jason D. Buenrostro, Brian B. Liau

## Abstract

Genome editing enables sequence-function profiling of endogenous cis-regulatory elements, driving understanding of their mechanisms and the development of gene therapies. However, these approaches cannot be combined with direct scalable readouts of chromatin structure and accessibility across long single-molecule chromatin fibers. Here we leverage a double-stranded DNA cytosine deaminase to profile chromatin accessibility at high depth and resolution at endogenous loci of interest through targeted PCR and long-read sequencing, a method we term targeted deaminase-accessible chromatin sequencing (TDAC-seq). Powered by high sequence coverage at targeted loci of interest, TDAC-seq can be uniquely integrated with CRISPR perturbations to enable the functional dissection of cis-regulatory elements, where genetic perturbations and their effects on chromatin accessibility are superimposed on the same single chromatin fiber and resolved at single-nucleotide resolution. We employed TDAC-seq to parse CRISPR edits that activate fetal hemoglobin in human CD34+ hematopoietic stem and progenitor cells during erythroid differentiation as well as in pooled CRISPR and base editing screens tiling an enhancer controlling the globin locus. Together, TDAC-seq enables high-resolution sequence-function mapping of single-molecule chromatin fibers by genome editing.
