## Supplementary Data S1 for "Coupling CRISPR Scanning with Targeted Chromatin Accessibility Profiling using a Double-Stranded DNA Deaminase"

### Sheet: HS2 sgRNA library
Supplementary Data 1:sgRNA library sequences
HS2 sgRNA	sequence
HS2_sgRNA1	aatatgtcacattctgtctc
HS2_sgRNA2	aaacggcatcataaagaaaa
HS2_sgRNA3	gactaaaactccacctcaaa
HS2_sgRNA4	gaggtggagttttagtcagg
HS2_sgRNA5	cagggcagatggcaaaaaaa
HS2_sgRNA6	gtccccagcaggatgcttac
HS2_sgRNA7	gccctgtaagcatcctgctg
HS2_sgRNA8	ctagagtgatgactcctatc
HS2_sgRNA9	actctaggctgagaacatct
HS2_sgRNA10	gatgagtcatgctgaggctt
HS2_sgRNA11	agtcatgatgagtcatgctg
HS2_sgRNA12	aaccttctaagcaaaccttc
HS2_sgRNA13	gaaggttacacagaaccaga
HS2_sgRNA14	agtgccccacccccgccttc
HS2_sgRNA15	gttacacagaaccagaaggc
HS2_sgRNA16	ggtggggcactgaccccgac
HS2_sgRNA17	gtggggcactgaccccgaca
HS2_sgRNA18	gttctggccaggcccctgtc
HS2_sgRNA19	gctcatgcttggactatggg
HS2_sgRNA20	ggactatgggaggtcactaa
HS2_sgRNA21	gagacacacagaaatgtaac
