## Supplementary Data S2 for "Coupling CRISPR Scanning with Targeted Chromatin Accessibility Profiling using a Double-Stranded DNA Deaminase"

### Sheet: Sheet1
Supplementary Data 3: qPCR primer sequences used for mRNA expression.
primer	sequence
GAPDH_RT-qPCR_F	CAATGACCCCTTCATTGACC
GAPDH_RT-qPCR_R	TTGATTTTGGAGGGATCTCG
HBE1_RT-qPCR_F	TCACTAGCAAGCTCTCAGGC
HBE1_RT-qPCR_R	AGAGGGAGACGACAGGTTT
HBG1/2_RT-qPCR_F	GCTGAGTGAACTGCACTGTGA
HBG1/2_RT-qPCR_R	GAATTCTTTGCCGAAATGGA
HBB_RT-qPCR_F	CAGTGCAGGCTGCCTATC
HBB_RT-qPCR_R	ATACTTGTGGGCCAGGGCAT
