## Supplementary Data S3 for "Coupling CRISPR Scanning with Targeted Chromatin Accessibility Profiling using a Double-Stranded DNA Deaminase"

### Sheet: Sheet1
Cell type	Data type	ENCODE	GEO
K562	H3K27ac-ChIP-seq	ENCFF465GBD
K562	H3K4me3-ChIP-seq	ENCFF036HPL
K562	ATAC-seq	ENCFF600FDO
K562	MNase-seq	ENCFF000VNN
K562	CTCF-ChIP seq	ENCFF979PWH
K562	poly A plus RNA-seq	ENCFF501IXI
K562	DNase footprints	ENCFF379NWL
K563	DNase-seq	ENCFF274YGF
GM12878	H3K27ac-ChIP-seq	ENCFF798KYP
GM12878	H3K4me3-ChIP-seq	ENCFF480KNX
GM12878	ATAC-seq	ENCFF667MDI
CFU-E(P2)	ATAC-seq		GSM3187439
Orth/Ret (P8)	ATAC-seq		GSM3187449
MOLM-13	ATAC-seq		GSM3099673
